# Structural Mechanism and Cellular Restriction of Tau Seeding from Endolysosomes

**DOI:** 10.64898/2026.06.08.731026

**Authors:** Eric Herrmann, Shuixia Tan, Kevin M. Rose, Richard M. Hooy, James H. Hurley

## Abstract

The prion-like spread of tau from cell to cell in the central nervous system involves escape from the endolysosomal network, which is counteracted by the lysosomal repair activity of the ESCRT system. Here, we investigate whether other components of the lysosomal damage sensing and repair system, namely the ESCRT-recruiting Ca^2+^ sensor ALG-2, conjugation of ATG8s to single membranes (CASM), the phosphoinositide-initiated tethering and lipid transport (PITT) pathway, and the Parkinson’s disease-related lipid transporter VPS13C are involved in tau spread. We found that the PITT pathway and VPS13C are strongly implicated in tau seeding by pre-formed fibrils (PFFs) in both neurons and astrocytes, CASM has a major role in astrocytes but not neurons, and ALG-2 has a lesser role in both. We then investigated the mechanism of damage and seeding by tau PFFs using cryo-electron tomography. Unlike the classical lysosome damage agent LLOMe, tau PFFs were not seen to directly interact with the lysosomal membrane, nor do they distort local membrane curvature. Lysosomes in PFF-treated cells were structurally intact. Extensive protein aggregates of similar character were seen in both the lysosomal lumen and in the cytosol proximal to lysosomes. The observations are consistent with the PFF-induced co-aggregation of tau with other cellular materials within lysosomes, with leakage to the cytosol attributed to reversible holes in the lysosome membrane.
