## Supplementary material for "Structural Mechanism and Cellular Restriction of Tau Seeding from Endolysosomes": key resource table

### Sheet: Sheet1
RESOURCE TYPE	RESOURCE NAME	SOURCE	IDENTIFIER	NEW/REUSE	ADDITIONAL INFORMATION
Datasets	raw cryo-ET data	ebi.ac.uk/empiar	in progress	NEW
Software/code	Scipion		RRID:SCR_016738	REUSE	https://scipion.i2pc.es/
Software/code	Membrain		https://github.com/CellArchLab/MemBrain-v2	REUSE
Software/code	Dragonfly			REUSE	https://dx.doi.org/10.3791/64435-v
Software/code	ImageJ		RRID:SCR_002285	REUSE	https://imagej.net/
Software/code	MotionCor3		https://github.com/czimaginginstitute/MotionCor3	REUSE
Software/code	3DEM		RRID:SCR_016738	REUSE	https://github.com/3dem/relion
Software/code	CTFfind 5		https://github.com/GrigorieffLab/ctffind5_manuscript	REUSE
Software/code	AreTomo2		https://github.com/czimaginginstitute/AreTomo2	REUSE
Software/code	IsoNet2		https://github.com/IsoNet-cryoET/IsoNet2
Software/code	ChimeraX (ver 1.9)	PMID: 32881101	RRID:SCR_015872	REUSE	https://www.cgl.ucsf.edu/chimera/
Software/code	Surface Morphometrics		https://github.com/grotjahnlab/surface_morphometrics	New
Software/code	CLEM data processing		https://dx.doi.org/10.17504/protocols.io.yxmvm8149g3p/v1
Software/code	GraphPad Prism (ver 10)	Graphstats Technologies		REUSE	http://www.graphpad.com/
Software/code	ImageLab (ver. 5.2.1)	Bio-Rad Laboratoties, Hercules, CA, USA	RRID:SCR_014210	Reuse	http://www.bio-rad.com/en-us/sku/1709690-image-lab-software
Software/code	Graphpad Prism (Ver.10)	GraphPad Software, Boston, MA , USA	RRID:SCR_002798	Reuse	http://www.graphpad.com/
Software/code	NIS-Elements	Nikon Instruments Inc	RRID:SCR_014329	Reuse	https://www.nikoninstruments.com/Products/Software
Protocols	Lentivirus plasmids generation	protocols.io	https://dx.doi.org/10.17504/protocols.io.yxmvm3z5bl3p/v1	REUSE
Protocols	EM grid seeding and cryo-FIB milling	protocols.io	https://dx.doi.org/10.17504/protocols.io.dm6gpde65gzp/v1	REUSE
Protocols	Cryo-electron tomography data acquisition	protocols.io	https://dx.doi.org/10.17504/protocols.io.36wgq6rkklk5/v1	REUSE
Protocols	Cryo-electron tomography data processing and model building	protocols.io	https://dx.doi.org/10.17504/protocols.io.36wgq6rkklk5/v1	REUSE
Antibody	Anti-alpha Tubulin antibody	https://www.abcam.com/en-us/products/primary-antibodies/alpha-tubulin-antibody-dm1a-loading-control-ab7291	RRID:AB_2241126	REUSE
Antibody	PDCD6/ALG2 Polyclonal antibody	https://www.ptglab.com/products/PDCD6-Antibody-12303-1-AP.htm?srsltid=AfmBOor7r1eWRTuauaA-Xbq4XdaKf3yYs1ROTzH7-mZYCnj_oT5gUDx-	RRID:AB_2162459	REUSE
Antibody	TECPR1 (D6C10) Rabbit Monoclonal Antibody	https://www.cellsignal.com/products/primary-antibodies/tecpr1-d6c10-rabbit-monoclonal-antibody/8097?srsltid=AfmBOoqmLJbCRZv4oG8AHvmkKaL2MHsGbo6tS7JRk8II87AjJfCVvHiL	RRID:AB_11178662	REUSE
Antibody	GAPDH Monoclonal antibody	https://www.ptglab.com/products/GAPDH-Antibody-60004-1-Ig.htm?srsltid=AfmBOorcpPD_u1Vzd9V_4vZ-uYgEZSqDXPK8ffbKius_Ggz_spmIe_pt	RRID:AB_2107436	REUSE
Antibody	ATG12 Antibody	https://www.cellsignal.com/products/primary-antibodies/atg12-antibody/2010?srsltid=AfmBOoovZlUa99V13LA1k9LJ5ROg7tmhCwmZaXu1f2pAJQYMEAmDkftQ	RRID:AB_2059086	REUSE
Antibody	PI4K2A Antibody (B-5)	https://www.scbt.com/p/pi-4-kinase-ii-alpha-antibody-b-5?srsltid=AfmBOorb3jx00d_GnfM83mAF2WWaKokaUJ_CzCryEZrYb5JcY7Son-p3	RRID:AB_3676719	REUSE
Antibody	ATG2A Polyclonal antibody	https://www.ptglab.com/products/ATG2A-Antibody-23226-1-AP.htm?srsltid=AfmBOooAjjhlDyEy1CwgZ1mSDPnKX73vpzKIQWzNBr6bzr9QDJPitDY6	RRID:AB_2879235	REUSE
Antibody	VPS13C Polyclonal antibody	https://www.ptglab.com/products/VPS13C-Antibody-28676-1-AP.htm?srsltid=AfmBOor5Dk-SOKCF4prXeJoBT7xHUZd350eMkS4NxE8jriz82u3E3qRw	RRID:AB_2881191	REUSE
Antibody	ATG2B Polyclonal antibody	https://www.ptglab.com/products/ATG2B-Antibody-25155-1-AP.htm?srsltid=AfmBOoqTI4K0MWdTjsQYnu1KtfdZN1pAyEYHahTvgpdxBj39OiGrXn2u	RRID:AB_2810874	REUSE
Antibody	MAP2 Polyclonal antibody	https://www.ptglab.com/products/MAP2B-Antibody-17490-1-AP.htm?srsltid=AfmBOooNIZWW0Bpca1QVyt3SGWOJVE32Jr2Hqgq3VWsto0ntq_H-k9Rr	RRID:AB_2137880	REUSE
Antibody	Goat anti-Rabbit IgG (H+L) Highly Cross-Adsorbed Secondary Antibody, Alexa Fluor™ 647 - A-21245	https://www.thermofisher.com/antibody/product/Goat-anti-Rabbit-IgG-H-L-Highly-Cross-Adsorbed-Secondary-Antibody-Polyclonal/A-21245	RRID:AB_2535813	REUSE
Bacterial strain	/			REUSE
Virus strain	/
Biological sample	/
Chemical, peptide, or recombinant protein	Lipofectamine	Thermo Fisher Scientific	REF:11668030	REUSE
Chemical, peptide, or recombinant protein	StemPro Accutase	Gibco	REF:A1110501	REUSE
Chemical, peptide, or recombinant protein	DMEM/F:12 knockout medium	Thermo Fisher Scientific	REF:12660012	REUSE
Chemical, peptide, or recombinant protein	N2 supplement	Thermo Fisher Scientific	REF:17502048	REUSE
Chemical, peptide, or recombinant protein	Non-essential amino acids	Gibco	REF:11140050	REUSE
Chemical, peptide, or recombinant protein	GlutaMAX	Gibco	REF:35050-061	REUSE
Chemical, peptide, or recombinant protein	Doxycycline	Sigma	REF:D9891	REUSE
Chemical, peptide, or recombinant protein	Poly-L-Ornithine	Sigma	REF:P3655	REUSE
Chemical, peptide, or recombinant protein	Laminin	R&D Systems	REF:3446-005-01	REUSE
Chemical, peptide, or recombinant protein	BrainPhys neuronal medium	STEMCELL Technologies	REF:5790	REUSE
Chemical, peptide, or recombinant protein	B-27 plus	Gibco	REF:A3582801	REUSE
Chemical, peptide, or recombinant protein	BDNF	PeproTech	REF:450-02-10UG	REUSE
Chemical, peptide, or recombinant protein	NT-3	PeproTech	REF:450-03-10UG	REUSE
Chemical, peptide, or recombinant protein	Pen/Strep	Life Technologies	REF:15140122	REUSE
Chemical, peptide, or recombinant protein	L-glutamine	Life Technologies	REF:25030081	REUSE
Chemical, peptide, or recombinant protein	DMEM	Life Technologies	REF:10566016	REUSE
Chemical, peptide, or recombinant protein	Mirus LT1 transfection reagent	Mirus	REF:MIR2300	REUSE
Chemical, peptide, or recombinant protein	16% PFA	Electron Microscopy Science	REF:15710	REUSE
Chemical, peptide, or recombinant protein	Pierce High-Capacity Ni-IMAC Resin	Thermo Fisher Scientific	REF:A50585	REUSE
Chemical, peptide, or recombinant protein	FBS	Thermo Fisher Scientific	REF:A52568-01	REUSE
Chemical, peptide, or recombinant protein	PBS	Thermo Fisher Scientific	REF:14190094	REUSE
Chemical, peptide, or recombinant protein	EDTA-free protease inhibitor tablets	Thermo Fisher Scientific	REF:PIA32965	REUSE
Chemical, peptide, or recombinant protein	Opti-MEM	Thermo Fisher Scientific	REF: 31985-070	REUSE
Critical commercial assay	/
Experimental model: Cell line	U-2OS	Cell Culture Facility, UC Berkeley	RRID:SCR_017924	REUSE
Experimental model: Cell line	Astrocytes	Sciencell	Catalog No.1800	REUSE	https://sciencellonline.com/en/human-astrocytes/?srsltid=AfmBOopqxHr258mMKZXn0UJt8sgY20EU1j1ciCBpiCWmjpUiVJ1td4nP
Experimental model: Cell line	NGN2 driven i3Neuron line	PMID: 31422865		REUSE	male WTC11 background
Experimental model: Cell line	HEK293T	Cell Culture Facility, UC Berkeley	RRID:CVCL_0063	REUSE
Oligonucleotide	/
Recombinant DNA	K18.Tau-GFP	https://www.addgene.org/133058/	Addgene, 133058	REUSE
Recombinant DNA	TMEM192-RFP	https://www.addgene.org/134631/	Addgene, 134631	REUSE
Recombinant DNA	VSV-G	https://www.addgene.org/8454/	Addgene, 8454	REUSE
Recombinant DNA	R8.74	https://www.addgene.org/22036/	Addgene, 22036	REUSE
Recombinant DNA	psPAX2	https://www.addgene.org/12260/	Addgene, 12260	REUSE
Recombinant DNA	LentiCRISPR V2 plasmids	https://www.addgene.org/52961/	Addgene, 52961	REUSE
